# RNPS1 in PSAP complex controls periodic pre-mRNA splicing over the cell cycle

**DOI:** 10.1101/2023.11.20.567984

**Authors:** Kazuhiro Fukumura, Akio Masuda, Jun-ichi Takeda, Osamu Nagano, Hideyuki Saya, Kinji Ohno, Akila Mayeda

## Abstract

Cell cycle progression requires periodic gene expression through splicing control. However, the splicing factor that directly controls this cell cycle-dependent splicing remain unknown. Cell cycle-dependent expression of the *AURKB* (aurora kinase B) gene is essential for chromosome segregation and cytokinesis. We previously reported that RNPS1 is essential to maintain precise splicing in *AURKB* intron 5. Here we show that RNPS1 plays this role in PSAP complex with PNN and SAP18, but not ASAP complex with ACIN1 and SAP18. Whole-transcriptome sequencing of RNPS1- and PNN-deficient cells indicated that RNPS1, either alone or as PSAP complex, is an essential splicing factor for a subset of introns. Remarkably, protein expression of RNPS1, but not PNN, is coordinated with cyclical splicing in PSAP-controlled introns including *AURKB* intron 5. The ubiquitin-proteasome pathway is involved in the periodic decrease of RNPS1 protein level. RNPS1 is a key factor that controls periodic splicing during the cell cycle.

**Highlights:**

- The *AURKB* gene encodes a protein kinase essential for cytokinesis and cell cycle
- PSAP complex (RNPS1, PNN, SAP18) is required for precise splicing in *AURKB* intron 5
- RNPS1 protein in PSAP complex controls periodical splicing during the cell cycle
- Cyclical decrease of RNPS1 protein is mediated by the ubiquitin-proteasome pathway
