## Supplemental Table S4 for "RNPS1 in PSAP complex controls periodic pre-mRNA splicing over the cell cycle"

### Sheet: Sheet1
Table S4. The list of overlapping splicing changes (alternative 3' splice site, alternative 5' splice site, mutually exclusive exons, intron retention and cassette exon) in RNPS1- and PNN-deficient HEK293 cells (Related to Figures 2A, S4)
See MISO (https://miso.readthedocs.io/en/fastmiso/) for the format of this table.
Alternative 3' Splice Site (23 events in 21 genes)			Alternative 5' Splice Site (35 events in 26 genes)			Mutually Exclusive Exons (3 events in 2 genes)			Intron Retention (131 events in 88 genes)			Cassette Exon (97 events in 74 genes)
Event name	gene_name		Event name	Gene name		Event name	Gene name		Event name	Gene name		Event name	Gene name
chr1:150978788:150979273:-@chr1:150975182|150975444:150974641:-	FAM63A		chr1:33145236:33145299|33145418:+@chr1:33146127:33151812:+	RBBP4		chr2:85581843:85581952:+@chr2:85582199:85582293:+@chr2:85582678:85582721:+@chr2:85584090:85584375:+	ELMOD3		chr1:1563399:1563559:+@chr1:1563653:1563779:+	MIB2		chr1:1019733:1019763:-@chr1:1019295:1019466:-@chr1:1017198:1018367:-	C1orf159
chr1:153750637:153751949:+@chr1:153752302|153752407:153752633:+	SLC27A3		chr11:14521573:14521149|14521253:-@chr11:14520384:14520531:-	COPB1		chr2:85581874:85581952:+@chr2:85582199:85582293:+@chr2:85582678:85582721:+@chr2:85584090:85584375:+	ELMOD3		chr1:1563399:1563559:+@chr1:1563653:1564102:+	MIB2		chr1:1019733:1019763:-@chr1:1019295:1019466:-@chr1:1017203:1018367:-	C1orf159
chr10:123970724:123971223:+@chr10:123974906|123974918:123974966:+	TACC2		chr11:14521573:14521149|14521253:-@chr11:14520384:14520531:-	RP11-140L24.4		chr4:38051239:38051519:+@chr4:38053520:38053681:+@chr4:38054727:38054846:+@chr4:38055820:38055959:+	TBC1D1		chr1:10523266:10523115:-@chr1:10521759:10516563:-	DFFA		chr1:1421924:1422048:+@chr1:1423243:1423294:+@chr1:1424584:1425804:+	ATAD3B
chr11:62433119:62433418:+@chr11:62433826|62433868:62435580:+	METTL12		chr11:96098314:96098144|96098291:-@chr11:96092157:96092342:-	CCDC82					chr1:12408880:12409030:+@chr1:12409221:12409431:+	VPS13D		chr1:1421924:1422048:+@chr1:1423243:1423294:+@chr1:1424584:1426051:+	ATAD3B
chr11:119000570:119001664:+@chr11:119001824|119002245:119002356:+	HINFP		chr11:130786404:130784161|130786175:-@chr11:130781346:130781666:-	SNX19					chr1:33234253:33234376:+@chr1:33235274:33235387:+	KIAA1522		chr1:11718324:11718421:+@chr1:11718590:11718685:+@chr1:11718793:11718928:+	FBXO44
chr11:126142864:126142974:+@chr11:126143211|126143231:126143984:+	FOXRED1		chr11:130786344:130784161|130786175:-@chr11:130781528:130781666:-	SNX19					chr1:151316358:151316157:-@chr1:151315918:151315818:-	RFX5		chr1:33138392:33138502:+@chr1:33139060:33139181:+@chr1:33145241:33151812:+	RBBP4
chr12:117273986:117274087:+@chr12:117287119|117290455:117291436:+	RNFT2		chr11:130786346:130784161|130786175:-@chr11:130781528:130781666:-	SNX19					chr1:155278539:155278756:+@chr1:155279855:155279996:+	FDPS		chr1:89237346:89237562:+@chr1:89250322:89250507:+@chr1:89251787:89251896:+	PKN2
chr14:23479310:23479352:-@chr14:23468365|23468571:23467824:-	C14orf93		chr12:122353239:122354493|122356601:+@chr12:122359192:122359589:+	PSMD9					chr1:155278705:155279756:+@chr1:155279834:155279996:+	FDPS		chr1:114444377:114444507:-@chr1:114443858:114444005:-@chr1:114442564:114443022:-	AP4B1
chr16:56536229:56536720:-@chr16:56535409|56535674:56535265:-	BBS2		chr12:122353239:122354493|122356601:+@chr12:122359192:122359589:+	RP11-87C12.2					chr1:161087876:161087968:+@chr1:161088576:161089178:+	NIT1		chr1:150241098:150241423:-@chr1:150240357:150240391:-@chr1:150240116:150240189:-	APH1A
chr16:70509551:70509670:+@chr16:70510621|70512175:70512362:+	FUK		chr12:122353239:122354493|122356601:+@chr12:122359192:122359589:+	WDR66					chr1:225155133:225155285:+@chr1:225155382:225157531:+	DNAH14		chr1:151381170:151381304:-@chr1:151380885:151381057:-@chr1:151380576:151380716:-	POGZ
chr17:4843782:4844021:+@chr17:4844168|4844218:4844288:+	RNF167		chr14:23398610:23398376|23398543:-@chr14:23397335:23397824:-	PRMT5					chr1:243349724:243349561:-@chr1:243349374:243349081:-	CEP170		chr1:173726115:173726298:+@chr1:173735285:173735428:+@chr1:173743444:173743577:+	KLHL20
chr17:38210614:38210995:-@chr17:38209888|38210021:38209722:-	MED24		chr14:23398794:23398376|23398543:-@chr14:23397335:23397824:-	PRMT5					chr1:243349801:243349561:-@chr1:243349374:243349081:-	CEP170		chr1:222757470:222757639:-@chr1:222753101:222753167:-@chr1:222750787:222750985:-	TAF1A
chr18:47799047:47799108:-@chr18:47796181|47797910:47795211:-	MBD1		chr16:28847254:28847443|28847806:+@chr16:28848049:28848558:+	ATXN2L					chr10:122665388:122665533:+@chr10:122666288:122666367:+	WDR11		chr1:222757470:222757639:-@chr1:222753101:222753214:-@chr1:222750787:222750985:-	TAF1A
chr19:13008517:13008677:+@chr19:13010282|13010514:13010783:+	GCDH		chr16:28847254:28847497|28847806:+@chr16:28848049:28848558:+	ATXN2L					chr11:16812462:16812345:-@chr11:16811425:16809031:-	PLEKHA7		chr10:27054147:27054247:-@chr10:27047991:27048164:-@chr10:27040527:27040712:-	ABI1
chr19:13008517:13008677:+@chr19:13010282|13010514:13010953:+	GCDH		chr16:77769725:77769761|77769883:+@chr16:77775479:77776157:+	NUDT7					chr11:47182678:47182741:+@chr11:47182997:47183798:+	C11orf49		chr10:72292377:72292537:+@chr10:72292751:72292826:+@chr10:72293678:72293829:+	KIAA1274
chr19:45864782:45865189:-@chr19:45860957|45862170:45860732:-	ERCC2		chr18:32820994:32821073|32821654:+@chr18:32822355:32822964:+	ZNF397					chr11:64880283:64880337:+@chr11:64880692:64880886:+	TM7SF2		chr10:124746385:124746478:+@chr10:124746850:124747020:+@chr10:124749690:124749923:+	PSTK
chr19:45864782:45865189:-@chr19:45860957|45862170:45860888:-	ERCC2		chr19:38210691:38209916|38210170:-@chr19:38202511:38202593:-	ZNF607					chr11:67196998:67198986:+@chr11:67199827:67200128:+	RPS6KB2		chr11:407062:407164:-@chr11:406843:406993:-@chr11:405872:406538:-	SIGIRR
chr19:48281842:48282071:+@chr19:48282905|48283377:48283434:+	SEPW1		chr19:59031589:59030637|59031109:-@chr19:59027762:59029040:-	ZBTB45					chr11:111657244:111657126:-@chr11:111656818:111652919:-	ALG9		chr11:18557953:18558016:-@chr11:18555877:18556000:-@chr11:18553245:18554034:-	UEVLD
chr3:183963256:183963403:-@chr3:183962509|183963146:183962389:-	ALG3		chr2:32688262:32688350|32688449:+@chr2:32689577:32689891:+	BIRC6					chr11:111657244:111657126:-@chr11:111656818:111652919:-	RP11-108O10.8		chr12:7084252:7084310:+@chr12:7084391:7084540:+@chr12:7084858:7085165:+	EMG1
chr6:30613672:30613886:+@chr6:30614052|30614246:30614600:+	ATAT1		chr2:73716761:73717285|73718625:+@chr2:73746902:73747143:+	ALMS1					chr11:119000570:119001664:+@chr11:119002245:119002356:+	HINFP		chr12:7084252:7084310:+@chr12:7084391:7084540:+@chr12:7084858:7085781:+	EMG1
chr8:38123659:38123829:-@chr8:38120924|38122122:38120648:-	PPAPDC1B		chr2:96076275:96076334|96076774:+@chr2:96078182:96078512:+	FAHD2A					chr12:48187371:48187152:-@chr12:48186452:48185654:-	HDAC7		chr12:7084252:7084310:+@chr12:7084391:7084540:+@chr12:7084858:7085165:+	U47924.19
chr9:95400283:95400562:-@chr9:95397528|95397590:95397440:-	IPPK		chr2:96076275:96076334|96076774:+@chr2:96078182:96082455:+	FAHD2A					chr12:56716993:56716846:-@chr12:56716542:56716399:-	PAN2		chr12:7084252:7084310:+@chr12:7084391:7084540:+@chr12:7084858:7085781:+	U47924.19
chrX:12735620:12736909:+@chrX:12738648|12738653:12742658:+	FRMPD4		chr3:42251259:42251414|42251477:+@chr3:42260986:42261088:+	TRAK1					chr12:58109489:58109753:+@chr12:58109872:58109976:+	OS9		chr12:56679700:56680404:-@chr12:56677576:56677641:-@chr12:56676644:56676775:-	CS
			chr3:48716169:48715987|48715997:-@chr3:48711799:48712180:-	NCKIPSD					chr12:58109543:58109753:+@chr12:58109872:58109976:+	OS9		chr12:56679700:56680404:-@chr12:56677576:56677641:-@chr12:56676644:56676775:-	RP11-977G19.10
			chr5:31534379:31534432|31534524:+@chr5:31535851:31536000:+	C5orf22					chr13:101290276:101290184:-@chr13:101289956:101289792:-	TMTC4		chr12:63083479:63083586:-@chr12:63060958:63061109:-@chr12:63037762:63042416:-	PPM1H
			chr5:145435385:145435776|145435794:+@chr5:145439429:145439787:+	SH3RF2					chr14:74753519:74753404:-@chr14:74753232:74753048:-	ABCD4		chr12:123694603:123694709:-@chr12:123687797:123687922:-@chr12:123687171:123687631:-	MPHOSPH9
			chr5:176083896:176083925|176083957:+@chr5:176084519:176086054:+	TSPAN17					chr15:28422273:28422096:-@chr15:28421914:28421833:-	HERC2		chr13:49829975:49830049:+@chr13:49833482:49833659:+@chr13:49841626:49842195:+	CDADC1
			chr5:176083896:176083925|176083957:+@chr5:176084519:176086058:+	TSPAN17					chr15:83680362:83680238:-@chr15:83679115:83678989:-	C15orf40		chr14:19650018:19650126:+@chr14:19652244:19652354:+@chr14:19653625:19653772:+	AL589743.1
			chr6:90338831:90338942|90338957:+@chr6:90340152:90341216:+	ANKRD6					chr16:771801:772083:+@chr16:772309:772508:+	MSLN		chr14:102801270:102802175:+@chr14:102802972:102803056:+@chr14:102805153:102805290:+	ZNF839
			chr6:90338831:90338942|90338957:+@chr6:90340152:90341217:+	ANKRD6					chr16:771801:772083:+@chr16:772309:772508:+	FAM173A		chr14:102802025:102802175:+@chr14:102802972:102803056:+@chr14:102805153:102805290:+	ZNF839
			chr6:90338831:90338942|90338957:+@chr6:90340152:90341219:+	ANKRD6					chr16:3652308:3652119:-@chr16:3651192:3650622:-	SLX4		chr14:102802026:102802175:+@chr14:102802972:102803056:+@chr14:102805153:102805290:+	ZNF839
			chr7:111980927:111980972|111981101:+@chr7:111982616:111996523:+	ZNF277					chr16:3652308:3652119:-@chr16:3651192:3650980:-	SLX4		chr15:23200237:23200406:-@chr15:23198510:23198675:-@chr15:23196162:23196291:-	WHAMMP3
			chr8:42176070:42176193|42176382:+@chr8:42176788:42177268:+	IKBKB					chr16:15221453:15221327:-@chr16:15219664:15219548:-	NPIPP1		chr15:75188493:75188666:+@chr15:75189352:75189560:+@chr15:75189853:75190385:+	MPI
			chr8:42176070:42176193|42176382:+@chr8:42176788:42178362:+	IKBKB					chr16:15221453:15221327:-@chr16:15219664:15219548:-	PKD1P6		chr16:771801:771941:+@chr16:772084:772134:+@chr16:772309:772601:+	MSLN
			chr9:95087838:95087188|95087588:-@chr9:95086305:95086491:-	NOL8					chr16:28847254:28847443:+@chr16:28847647:28847806:+	ATXN2L		chr16:771801:771941:+@chr16:772084:772134:+@chr16:772309:772601:+	FAM173A
									chr16:28847254:28847443:+@chr16:28847647:28848542:+	ATXN2L		chr16:68057156:68057254:+@chr16:68059284:68059397:+@chr16:68071909:68072052:+	DUS2L
									chr16:28847254:28847497:+@chr16:28848049:28848542:+	ATXN2L		chr16:77759328:77759481:+@chr16:77769725:77769761:+@chr16:77775479:77776157:+	NUDT7
									chr16:28847254:28847497:+@chr16:28848072:28848553:+	ATXN2L		chr16:89940000:89940267:+@chr16:89944869:89945035:+@chr16:89949759:89950471:+	TCF25
									chr16:28847254:28847443:+@chr16:28847647:28848558:+	ATXN2L		chr17:30334891:30335151:+@chr17:30347716:30347822:+@chr17:30348412:30348878:+	LRRC37B
									chr16:28847254:28847443:+@chr16:28848049:28848558:+	ATXN2L		chr17:30334690:30335151:+@chr17:30347716:30347822:+@chr17:30348412:30349844:+	LRRC37B
									chr16:28847254:28847443:+@chr16:28848069:28848558:+	ATXN2L		chr17:49057107:49057278:-@chr17:49054469:49054582:-@chr17:49052132:49052308:-	SPAG9
									chr16:28847254:28847443:+@chr16:28848072:28848558:+	ATXN2L		chr18:11906202:11906308:-@chr18:11902266:11902357:-@chr18:11896988:11897355:-	MPPE1
									chr16:28847254:28847497:+@chr16:28848049:28848558:+	ATXN2L		chr18:11906202:11906308:-@chr18:11905911:11905952:-@chr18:11897058:11897355:-	MPPE1
									chr16:28847254:28847497:+@chr16:28848072:28848558:+	ATXN2L		chr18:21226153:21227961:-@chr18:21218813:21218911:-@chr18:21214015:21214113:-	ANKRD29
									chr16:28847254:28847811:+@chr16:28848049:28848558:+	ATXN2L		chr19:19166074:19166205:+@chr19:19166600:19166786:+@chr19:19168225:19168944:+	ARMC6
									chr16:56534831:56533690:-@chr16:56532608:56532349:-	BBS2		chr19:21281621:21281716:+@chr19:21292429:21292450:+@chr19:21299613:21301688:+	ZNF714
									chr16:67865261:67864293:-@chr16:67863991:67863668:-	CENPT		chr19:21281621:21281716:+@chr19:21292429:21292450:+@chr19:21299613:21301688:+	AC010620.1
									chr16:67865793:67864293:-@chr16:67863991:67863848:-	CENPT		chr19:39334482:39334554:-@chr19:39332253:39332322:-@chr19:39330943:39331199:-	HNRNPL
									chr17:7123125:7123365:+@chr17:7123441:7123995:+	ACADVL		chr2:29366575:29366811:+@chr2:29368098:29368233:+@chr2:29375551:29375694:+	CLIP4
									chr17:7123125:7123848:+@chr17:7123923:7123995:+	ACADVL		chr2:38604285:38604415:-@chr2:38570410:38570654:-@chr2:38545977:38546161:-	ATL2
									chr17:7123125:7123848:+@chr17:7123923:7124058:+	ACADVL		chr2:38604285:38604427:-@chr2:38570410:38570654:-@chr2:38545977:38546161:-	ATL2
									chr17:7123125:7123848:+@chr17:7123923:7124099:+	ACADVL		chr2:38604285:38604415:-@chr2:38570410:38570654:-@chr2:38546027:38546161:-	ATL2
									chr17:7123163:7123365:+@chr17:7123441:7123995:+	ACADVL		chr2:38604285:38604427:-@chr2:38570410:38570654:-@chr2:38546027:38546161:-	ATL2
									chr17:7123163:7123516:+@chr17:7123783:7123995:+	ACADVL		chr2:96072686:96072905:+@chr2:96076275:96076774:+@chr2:96078182:96082455:+	FAHD2A
									chr17:7123441:7123848:+@chr17:7123923:7124099:+	ACADVL		chr2:96072689:96072905:+@chr2:96076275:96076774:+@chr2:96078182:96082455:+	FAHD2A
									chr17:8192576:8192732:+@chr17:8193131:8193410:+	RANGRF		chr2:96076275:96076334:+@chr2:96076612:96076774:+@chr2:96078182:96078512:+	FAHD2A
									chr17:25633808:25633908:+@chr17:25634770:25635018:+	WSB1		chr2:131862517:131862971:+@chr2:131878507:131878551:+@chr2:131883326:131883478:+	PLEKHB2
									chr17:35974398:35973809:-@chr17:35970217:35969787:-	DDX52		chr2:136396466:136396692:+@chr2:136399106:136399174:+@chr2:136402949:136403097:+	R3HDM1
									chr17:38078552:38077929:-@chr17:38077570:38077294:-	GSDMB		chr2:179388019:179388363:+@chr2:179400459:179400555:+@chr2:179402331:179402418:+	AC009948.3
									chr17:38078552:38077929:-@chr17:38077570:38077294:-	ORMDL3		chr2:220082847:220085174:-@chr2:220082392:220082529:-@chr2:220081086:220081554:-	ABCB6
									chr17:40345612:40345335:-@chr17:40345119:40344924:-	GHDC		chr2:220082847:220085174:-@chr2:220082392:220082529:-@chr2:220081374:220081554:-	ABCB6
									chr17:41108556:41108221:-@chr17:41107989:41107175:-	AARSD1		chr2:220082847:220085174:-@chr2:220082392:220082529:-@chr2:220081086:220081554:-	ATG9A
									chr17:79994519:79994260:-@chr17:79994184:79994023:-	DCXR		chr2:220082847:220085174:-@chr2:220082392:220082529:-@chr2:220081374:220081554:-	ATG9A
									chr17:80008431:80007553:-@chr17:80006992:80005778:-	RFNG		chr20:18474602:18474707:-@chr20:18471039:18471124:-@chr20:18467184:18470634:-	RBBP9
									chr18:33607038:33606863:-@chr18:33605641:33605561:-	RPRD1A		chr21:43423006:43423070:-@chr21:43422459:43422672:-@chr21:43414057:43414217:-	TMPRSS3
									chr18:33607038:33606863:-@chr18:33605641:33605562:-	RPRD1A		chr21:43423006:43423070:-@chr21:43422459:43422672:-@chr21:43414057:43414217:-	ZNF295
									chr19:4501203:4501329:+@chr19:4501923:4502220:+	AC011498.1		chr3:12598513:12598675:+@chr3:12610374:12610502:+@chr3:12611570:12611751:+	MKRN2
									chr19:4501203:4501329:+@chr19:4501926:4502220:+	AC011498.1		chr3:12598513:12598675:+@chr3:12610374:12610496:+@chr3:12611570:12611751:+	MKRN2
									chr19:4501203:4501329:+@chr19:4501923:4502223:+	AC011498.1		chr3:12598586:12598675:+@chr3:12610374:12610496:+@chr3:12611570:12611751:+	MKRN2
									chr19:4501203:4501329:+@chr19:4501926:4502223:+	AC011498.1		chr3:49131345:49131796:-@chr3:49129830:49129889:-@chr3:49114142:49114471:-	QRICH1
									chr19:16758072:16757907:-@chr19:16757611:16757153:-	C19orf42		chr3:183963256:183963403:-@chr3:183962986:183963146:-@chr3:183962389:183962509:-	ALG3
									chr19:36110515:36110660:+@chr19:36110914:36111025:+	HAUS5		chr4:20490442:20490605:+@chr4:20492426:20492437:+@chr4:20493384:20493522:+	SLIT2
									chr19:36110515:36110660:+@chr19:36110914:36111025:+	AC002115.6		chr5:154173155:154173283:+@chr5:154173360:154173461:+@chr5:154173660:154173822:+	LARP1
									chr19:36502366:36501796:-@chr19:36501585:36501192:-	AC002116.5		chr5:154173155:154173283:+@chr5:154173360:154173470:+@chr5:154173660:154173822:+	LARP1
									chr19:36502366:36501796:-@chr19:36501585:36501192:-	ALKBH6		chr5:154173155:154173283:+@chr5:154173360:154173482:+@chr5:154173660:154173822:+	LARP1
									chr19:41211352:41211230:-@chr19:41211086:41211001:-	ADCK4		chr5:179047893:179048036:-@chr5:179045146:179045324:-@chr5:179044800:179044912:-	HNRNPH1
									chr19:48978095:48978206:+@chr19:48981323:48981402:+	CYTH2		chr6:85469973:85470074:-@chr6:85466416:85466587:-@chr6:85457638:85457805:-	TBX18
									chr19:48983104:48983345:+@chr19:48984007:48985571:+	CYTH2		chr6:123110021:123110603:+@chr6:123116822:123117035:+@chr6:123117969:123118113:+	SMPDL3A
									chr19:50363396:50363593:+@chr19:50363871:50363999:+	PTOV1		chr6:123108420:123110603:+@chr6:123116822:123117035:+@chr6:123117969:123118113:+	SMPDL3A
									chr19:50919570:50919980:+@chr19:50920302:50920354:+	POLD1		chr7:22999875:23000034:-@chr7:22986652:22986866:-@chr7:22980878:22985782:-	FAM126A
									chr19:58055951:58055605:-@chr19:58054611:58052155:-	AC003682.1		chr7:95064190:95064438:-@chr7:95053827:95053897:-@chr7:95045484:95045609:-	PON2
									chr19:58055951:58055605:-@chr19:58054611:58052155:-	ZNF550		chr7:100895176:100895597:-@chr7:100887288:100887420:-@chr7:100884111:100884187:-	FIS1
									chr2:96078182:96078512:+@chr2:96078643:96082455:+	FAHD2A		chr7:131195587:131196192:-@chr7:131194995:131195090:-@chr7:131193710:131194344:-	PODXL
									chr2:128047849:128047265:-@chr2:128047077:128046913:-	ERCC3		chr7:131195587:131196198:-@chr7:131194995:131195090:-@chr7:131193710:131194344:-	PODXL
									chr2:232322511:232322354:-@chr2:232322068:232321712:-	NCL		chr7:151810330:151810483:+@chr7:151813989:151814123:+@chr7:151814242:151816795:+	GALNT11
									chr2:240954277:240954156:-@chr2:240951113:240951034:-	NDUFA10		chr7:151810331:151810483:+@chr7:151813989:151814123:+@chr7:151814242:151816795:+	GALNT11
									chr20:32248201:32248065:-@chr20:32247809:32247691:-	NECAB3		chr7:154720074:154720477:+@chr7:154720666:154720734:+@chr7:154735737:154749070:+	AC093726.6
									chr20:57603896:57603862:-@chr20:57601524:57600522:-	ATP5E		chr8:48694939:48695568:-@chr8:48694723:48694815:-@chr8:48691565:48691654:-	PRKDC
									chr22:22049683:22049785:+@chr22:22050156:22050712:+	PPIL2		chr8:144885817:144886110:-@chr8:144885553:144885741:-@chr8:144877590:144877700:-	SCRIB
									chr22:22049683:22049785:+@chr22:22050156:22052201:+	PPIL2		chr8:145754145:145756000:-@chr8:145753652:145753855:-@chr8:145753408:145753456:-	C8orf82
									chr22:24179341:24179251:-@chr22:24179149:24176690:-	DERL3		chr8:145754145:145756000:-@chr8:145753652:145753855:-@chr8:145753408:145753456:-	ARHGAP39
									chr22:42017354:42017595:+@chr22:42017994:42018090:+	CSDC2		chr9:128469250:128469491:-@chr9:128434679:128434922:-@chr9:128432097:128432186:-	MAPKAP1
									chr22:42017354:42017595:+@chr22:42017994:42018090:+	XRCC6		chr9:128469250:128469513:-@chr9:128434679:128434922:-@chr9:128432097:128432186:-	MAPKAP1
									chr3:15292623:15300759:+@chr3:15301175:15302089:+	CAPN7		chrX:53458936:53459064:-@chrX:53458773:53458854:-@chrX:53458206:53458542:-	HSD17B10
									chr3:15292623:15300759:+@chr3:15301175:15302089:+	AC087590.3		chrX:76854880:76855049:-@chrX:76851182:76851255:-@chrX:76849166:76849319:-	ATRX
									chr3:49053773:49053591:-@chr3:49053519:49053237:-	DALRD3		chrX:117749563:117749674:+@chrX:117750165:117750203:+@chrX:117752513:117752691:+	DOCK11
									chr3:49053773:49053591:-@chr3:49053519:49053252:-	DALRD3		chrX:147018985:147019119:+@chrX:147019618:147019680:+@chrX:147022095:147022181:+	FMR1
									chr3:49053773:49053591:-@chr3:49053519:49053406:-	DALRD3
									chr3:49160485:49160137:-@chr3:49159803:49159596:-	LAMB2
									chr3:49163323:49163180:-@chr3:49162917:49162686:-	LAMB2
									chr3:49163323:49163180:-@chr3:49162917:49162702:-	LAMB2
									chr3:49702662:49702751:+@chr3:49705023:49709011:+	BSN
									chr3:132298402:132298336:-@chr3:132297900:132297393:-	NPHP3
									chr3:132298402:132298336:-@chr3:132297900:132297393:-	ACAD11
									chr3:160117426:160117537:+@chr3:160118388:160118753:+	SMC4
									chr3:184016497:184017421:+@chr3:184017639:184017695:+	EIF2B5
									chr3:184016497:184017421:+@chr3:184017639:184017695:+	PSMD2
									chr4:170985976:170985870:-@chr4:170983144:170983043:-	AADAT
									chr6:7181357:7181479:+@chr6:7182103:7182315:+	RREB1
									chr6:30613672:30613886:+@chr6:30614246:30614600:+	ATAT1
									chr6:31937057:31937197:+@chr6:31937292:31937528:+	SKIV2L
									chr6:31937057:31937197:+@chr6:31937292:31937532:+	SKIV2L
									chr6:33257951:33258227:+@chr6:33258493:33258698:+	PFDN6
									chr6:33257951:33258227:+@chr6:33258493:33258710:+	PFDN6
									chr6:33258103:33258227:+@chr6:33258493:33258652:+	PFDN6
									chr6:33258103:33258227:+@chr6:33258493:33258698:+	PFDN6
									chr6:33258103:33258227:+@chr6:33258493:33258710:+	PFDN6
									chr6:43188485:43188649:+@chr6:43188896:43189059:+	CUL9
									chr6:52531187:52531316:+@chr6:52531547:52533958:+	RP1-152L7.5
									chr8:100883013:100883115:+@chr8:100883676:100883925:+	VPS13B
									chr9:35094356:35093898:-@chr9:35093577:35088687:-	PIGO
									chr9:35093577:35092540:-@chr9:35091288:35088687:-	PIGO
									chr9:35093577:35092540:-@chr9:35091288:35089377:-	PIGO
									chr9:35092764:35092540:-@chr9:35091288:35091237:-	PIGO
									chr9:35094356:35092540:-@chr9:35091288:35091237:-	PIGO
									chr9:35737936:35737745:-@chr9:35737601:35736864:-	GBA2
									chr9:35737936:35737745:-@chr9:35737444:35736864:-	GBA2
									chr9:35737936:35737745:-@chr9:35737444:35736863:-	GBA2
									chrX:23726061:23725994:-@chrX:23724856:23724745:-	ACOT9
									chrX:57147067:57146838:-@chrX:57146534:57146115:-	SPIN2B
									chrX:100878165:100878420:+@chrX:100878804:100878883:+	ARMCX3
